# Architecture Matters: Design Rules for Multigene IDO1/PD-L1 Cassettes in Human Skin Cells

**DOI:** 10.64898/2026.03.28.714644

**Authors:** Hamid Reza Karbalaei-Heidari, Rahele Daraeinejadfard, Afshin Raouf, Sarvesh Logsetty, Rae Spiwak, Song Liu, Nediljko Budisa

## Abstract

Allogeneic cell therapies require the coordinated expression of multiple immunomodulatory genes, yet multigene circuits that function in permissive cell lines often fail in differentiated human tissues for unclear reasons. Here, we systematically dissect how transcriptional architecture governs functional immunoregulation in engineered human keratinocyte and fibroblast lines. Using site-specific large-cargo integration (eePASSIGE) as an enabling tool, we determined that genomic insertion efficiency was not the limiting factor for phenotype; rather, promoter arrangement and gene order dictated expression hierarchy. A single-promoter EF1α-IDO1-T2A-GFP design that expressed robustly in HEK293T cells was nearly silent in skin-derived cells, preventing reporter-based enrichment. In dual- and tri-modular cassettes, we observed severe transcriptional interference: a downstream CMV promoter driving GFP or PD-L1/iCasp9 (via EMCV-IRES) markedly suppressed the upstream EF1α-IDO1 unit, despite intact integration (resulting in ∼175–625-fold attenuation), demonstrating strong promoter interference within the circuit. Functionally, co-culture assays revealed a hierarchical immunomodulatory logic: high IDO1 expression proved to be a requisite threshold for T-cell suppression, whereas PD-L1 provided measurable benefit only against highly activated, PD-1^+^ T cells in vitro. Collectively, these data establish a site-specific framework for generating immune-tuned skin cells and define essential design rules for avoiding promoter interference in next-generation translational skin substitutes.
