## Supplemental Tables S1-3 for "Architecture Matters: Design Rules for Multigene IDO1/PD-L1 Cassettes in Human Skin Cells": Supplementary table S1-3.xlsx

### Sheet: Supplementary Table 1
	Karbalaei-Heidari, H.R., et. al.
	Supplementary Table 3 | Oligonucleotides used as primer in this study.
	Primers used in experiments
	Primer ID	Sequence	Target Description	Note
	HK379-F	CGCTACCGGTCGCCACCATGGCCCATGCTATGGAGAATT	PM637 as template	amplification of PM637 backbone
	HK379-R	ACTAGTCAATAATCAATGGGTGGCGACCGGTAGC
	HK380-F	GAGTGAAGCTGGACTAAGATCTTTTTCCCTCTGCC	PM681 as template	Cloning of PM689-gag-eeBxbI
	HK380-R	AATCACGACCAGGGCTCTGACTTTCCGCTTCTTCTTTGGTGAC
	HK381-R	GGCAGAGGGAAAAAGATCTTAGTCCAGCTTCACTCTCTTAGCG	PM623 as template	amplification of eeBxbI gene using HK315-F and HK381-R
	HK382-F	CACGATGATAAGCTTGCCACAACCATGGCCGCCATGAAGATCGAGTGC	PM649 vector backbone amplification	constrcution of PM702
	HK382-R	TATAAAGACAGCAAATATCCTCATTGTAGATCCAGCACAATGGATG
	HK383-F	CATCCATTGTGCTGGATCTACAATGAGGATATTTGCTGTCTTTATATTCATGACC	amplication of the new PD-L1(isoform 1)-EMCV-IRES fragment
	HK383-R	ACTCGATCTTCATGGCGGCCATGGTTGTGGCAAGCTTATCATCGTG
	HK392-F	GCGCTACCGGTCGCCACCATGAGGATATTTGCTGTCTTTATATTCATGACC	PD-L1 amplification using PM703 as template	PM706 constrcution
	HK392-R	GTGGTTTGTCCAAACTTACGTCTCCTCCAAATGTGTATCACTTTGC
	HK393-F	TGATACACATTTGGAGGAGACGTAAGTTTGGACAAACCACAACTAGAATGCAGTG	PM705 modified version (polyA added) as template
	HK393-R	AAAGACAGCAAATATCCTCATGGTGGCGACCGGTAGCGC
	HK394-F	ACATCACCACCATCATCACCATTGAAACTTGTTTATTGCAGCTTATAATGG	polyA signal amplification for modifing PM705 using PM690 as template
	HK394-R	CTAGTCAATAATCAATGGCAGTGAAAAAAATGCTTTATTTGTG
	HK395-F	TAGTAATCAATTACGGGGTCATTAGTTCATAGCCC	PM705 amplification for inserting BGH-polyA fragment	Constrcution of modified PM705 as PM715
	HK395-R	TTAATAACTAGTCAATAATCAATGGTGATGATGGTGGTG
	HK399-F	GAGCTAGAGCCGCCACCATGGCCCATGCTATGGAGAATTC	Constrcution of PM707; using PM715 as template
	HK399-R	GATCTTCATGGCGGGCATGGTG
	HK400-F	CGCTACCGGTCGCCACCATGCCCGCCATGAAGAT	Using PM627 as template
	HK400-R	CTCCATAGCATGGGCCACTGCGAAGATCCGCATGGT
	HK401-F	ATTTGGAGGAGACGTAAGTTTGGACAAACCACAACTAGAATGC	Constrcution of PM706; Using PM715 as template
	HK401-R	GACAGCAAATATCCTCATGGTGGCGACCGGTAGCGC
	HK402-F	CGCTACCGGTCGCCACCATGAGGATATTTGCTGTCTTTATATTCATGACC	using PM702 as template
	HK402-R	GTTGTGGTTTGTCCAAACTTACGTCTCCTCCAAATGTGTATCACTTTGC
	HK406-F	TTTTCTTTAAAACATCAGCGCGGTGAGTTTGGACAAACCACAACTAGAATGCAGTG	PM717 constrcution: primers for PM707 V.B. amplification
	HK406-R	AGACAGCAAATATCCTCATGGTGGCGACCGGTAGCGC
	HK407-F	CGCTACCGGTCGCCACCATGAGGATATTTGCTGTCTTTATATTCATGACC	Primers for PD-L1-IRES amplification using PM702 as template
	HK407-R	AGTCTCCACCTGCACTCCCATGGTTGTGGCAAGCTTATCATCG
	HK408-F	ATAAGCTTGCCACAACCATGGGAGTGCAGGTGGAGACTATCTC	primers for amplification of Dmr-iCasP9 using PM679 as template
	HK408-R	TTTGTCCAAACTCACCGCGCTGATGTTTTAAAGAAAAGTTTTTTCCGGAGG
	HK426-F	GGAAATCGTGCGTGACATTAAGG	ACTB gene amplification (house keeping gene), Internal control
	HK426-R	GAAGGAAGGCTGGAAGAGTG	130 bp-tagret fragment
	HK427-F	GTCTCCTCTGACTTCAACAGCG	GAPDH
	HK427-R	ACCACCCTGTTGCTGTAGCCAA	122 bp amplified gene fragment
	HK428-F	CCTGGAGGAGAAGAGGAAAGAGA	RPL13A
	HK428-R	TTGAGGACCTCTGTGTATTTGTCAA	125 bp
	HK429-F	TGCACAGGAGCCAAGAGTGAA	TBP
	HK429-R	CACATCACAGCTCCCCACCAT	132 bp
	HK430-F	AGATGAGTATGCCTGCCGTGTG	B2M
	HK430-R	TCATCCAATCCAAATGCGGC	119 bp
	HK431-F	GATTTGGACCTGCGAGCG	RPP30 gene target as internal control of functional confrimation, single copy gene
	HK431-R	GCGGCTGTCCACAAGT	[HEX]/CTGACCTGAAGGCTCT/[BHQ1](RPP30_probe)
	HK432-F	GGAAACATACCTTCCAGGGTC	ALB gene as second gene copy number control
	HK432-R	CTCTCCTTCTCAGAAAGTGTCA	77 bp
	HK433-F	GGACATCACCACCATCATCA	RT-PCR IDO1
	HK433'-R	AAAGCCGACCTCTTCGTCGA	IDO1 (qPCR) for 637 using HK434'-F as forward primer
	HK433-R	TAGGTGCCTCATTAGAACTTGG
	HK434'-F	ATTCTCTAGAGATCCCTCGACC	PD-L1 (qPCR) for 637 & 702 and using HK434-R as reverse primer
	HK434-F	GTCGCCACCATGAGGATATT	PD-L1 (qPCR) for 706 & 717
	HK434-R	CACATATAGGTCCTTGGGAACC
	HK435-F	GTCTTCGATGTGGAGCTTCTAA	iCasP9 (qPCR)
	HK435-R	GTCCACCTGCAGCTCTTC
	HK436-F	ATTGCTTTATTTGTGGGCCCG	3' Junction 717-F
	HK436-R	TTTGACCTTGACATGCTCCCC	5' Junction 717-R
	HK437-R	TTCAATTGCCGACCCCTCC	5' Junction706-R

### Sheet: Supplementary Table 2 
	Karbalaei-Heidari, H.R., et. al.
	Supplementary Table 1 | Description and sequence of plasmids used in this study.
	Plasmid ID	Description	Notes	Plasmid Sequence
	PM611	pDY1052 PASTE v3 pCMV-SpCas9-XTEN3-RT(L139P)-(GGS)6-BxbINT	Addgene#179105	TCATGACCAAAATCCCTTAACGTGAGTTTTCGTTCCACTGAGCGTCAGACCCCGTAGAAAAGATCAAAGGATCTTCTTGAGATCCTTTTTTTCTGCGCGTAATCTGCTGCTTGCAAACAAAAAAACCACCGCTACCAGCGGTGGTTTGTTTGCCGGATCAAGAGCTACCAACTCTTTTTCCGAAGGTAACTGGCTTCAGCAGAGCGCAGATACCAAATACTGTCCTTCTAGTGTAGCCGTAGTTAGGCCACCACTTCAAGAACTCTGTAGCACCGCCTACATACCTCGCTCTGCTAATCCTGTTACCAGTGGCTGCTGCCAGTGGCGATAAGTCGTGTCTTACCGGGTTGGACTCAAGACGATAGTTACCGGATAAGGCGCAGCGGTCGGGCTGAACGG…
	PM618	pCMV-PEmax	Addgene# 174820	TTGAGATCCTTTTTTTCTGCGCGTAATCTGCTGCTTGCAAACAAAAAAACCACCGCTACCAGCGGTGGTTTGTTTGCCGGATCAAGAGCTACCAACTCTTTTTCCGAAGGTAACTGGCTTCAGCAGAGCGCAGATACCAAATACTGTTCTTCTAGTGTAGCCGTAGTTAGGCCACCACTTCAAGAACTCTGTAGCACCGCCTACATACCTCGCTCTGCTAATCCTGTTACCAGTGGCTGCTGCCAGTGGCGATAAGTCGTGTCTTACCGGGTTGGACTCAAGACGATAGTTACCGGATAAGGCGCAGCGGTCGGGCTGAACGGGGGGTTCGTGCACACAGCCCAGCTTGGAGCGAACGACCTACACCGAACTGAGATACCTACAGCGTGAGCTATGAGA…
	PM623	pMCV-eeBxbI integrase	eeBxbI	TTGAGATCCTTTTTTTCTGCGCGTAATCTGCTGCTTGCAAACAAAAAAACCACCGCTACCAGCGGTGGTTTGTTTGCCGGATCAAGAGCTACCAACTCTTTTTCCGAAGGTAACTGGCTTCAGCAGAGCGCAGATACCAAATACTGTTCTTCTAGTGTAGCCGTAGTTAGGCCACCACTTCAAGAACTCTGTAGCACCGCCTACATACCTCGCTCTGCTAATCCTGTTACCAGTGGCTGCTGCCAGTGGCGATAAGTCGTGTCTTACCGGGTTGGACTCAAGACGATAGTTACCGGATAAGGCGCAGCGGTCGGGCTGAACGGGGGGTTCGTGCACACAGCCCAGCTTGGAGCGAACGACCTACACCGAACTGAGATACCTACAGCGTGAGCTATGAGA…
	PM637	pDH027 EF-1-alpha-IDO1-T2A-GFP (attP)	Donor DNA	TTGAGATCCTTTTTTTCTGCGCGTAATCTGCTGCTTGCAAACAAAAAAACCACCGCTACCAGCGGTGGTTTGTTTGCCGGATCAAGAGCTACCAACTCTTTTTCCGAAGGTAACTGGCTTCAGCAGAGCGCAGATACCAAATACTGTCCTTCTAGTGTAGCCGTAGTTAGGCCACCACTTCAAGAACTCTGTAGCACCGCCTACATACCTCGCTCTGCTAATCCTGTTACCAGTGGCTGCTGCCAGTGGCGATAAGTCGTGTCTTACCGGGTTGGACTCAAGACGATAGTTACCGGATAAGGCGCAGCGGTCGGGCTGAACGGGGGGTTCGTGCACACAGCCCAGCTTGGAGCGAACGACCTACACCGAACTGAGATACCTACAGCGTGAGCTATGAGA…
	PM640	pU6-pegRNA1-AAVS1-attB	pegRNA1-attB	AGATCAAAGGATCTTCTTGAGATCCTTTTTTTCTGCGCGTAATCTGCTGCTTGCAAACAAAAAAACCACCGCTACCAGCGGTGGTTTGTTTGCCGGATCAAGAGCTACCAACTCTTTTTCCGAAGGTAACTGGCTTCAGCAGAGCGCAGATACCAAATACTGTTCTTCTAGTGTAGCCGTAGTTAGGCCACCACTTCAAGAACTCTGTAGCACCGCCTACATACCTCGCTCTGCTAATCCTGTTACCAGTGGCTGCTGCCAGTGGCGATAAGTCGTGTCTTACCGGGTTGGACTCAAGACGATAGTTACCGGATAAGGCGCAGCGGTCGGGCTGAACGGGGGGTTCGTGCACACAGCCCAGCTTGGAGCGAACGACCTACACCGAACTGAGATACCTAC…
	PM641	pU6-pegRNA2-AAVS1-attB	pegRNA2-attB	AGATCAAAGGATCTTCTTGAGATCCTTTTTTTCTGCGCGTAATCTGCTGCTTGCAAACAAAAAAACCACCGCTACCAGCGGTGGTTTGTTTGCCGGATCAAGAGCTACCAACTCTTTTTCCGAAGGTAACTGGCTTCAGCAGAGCGCAGATACCAAATACTGTTCTTCTAGTGTAGCCGTAGTTAGGCCACCACTTCAAGAACTCTGTAGCACCGCCTACATACCTCGCTCTGCTAATCCTGTTACCAGTGGCTGCTGCCAGTGGCGATAAGTCGTGTCTTACCGGGTTGGACTCAAGACGATAGTTACCGGATAAGGCGCAGCGGTCGGGCTGAACGGGGGGTTCGTGCACACAGCCCAGCTTGGAGCGAACGACCTACACCGAACTGAGATACCTAC…
	PM642	pU6-pegRNA1-AAVS1-attP	pegRNA1-attP	AGATCAAAGGATCTTCTTGAGATCCTTTTTTTCTGCGCGTAATCTGCTGCTTGCAAACAAAAAAACCACCGCTACCAGCGGTGGTTTGTTTGCCGGATCAAGAGCTACCAACTCTTTTTCCGAAGGTAACTGGCTTCAGCAGAGCGCAGATACCAAATACTGTTCTTCTAGTGTAGCCGTAGTTAGGCCACCACTTCAAGAACTCTGTAGCACCGCCTACATACCTCGCTCTGCTAATCCTGTTACCAGTGGCTGCTGCCAGTGGCGATAAGTCGTGTCTTACCGGGTTGGACTCAAGACGATAGTTACCGGATAAGGCGCAGCGGTCGGGCTGAACGGGGGGTTCGTGCACACAGCCCAGCTTGGAGCGAACGACCTACACCGAACTGAGATACCTAC…
	PM643	pU6-pegRNA2-AAVS1-attP	pegRNA2-attP	AGATCAAAGGATCTTCTTGAGATCCTTTTTTTCTGCGCGTAATCTGCTGCTTGCAAACAAAAAAACCACCGCTACCAGCGGTGGTTTGTTTGCCGGATCAAGAGCTACCAACTCTTTTTCCGAAGGTAACTGGCTTCAGCAGAGCGCAGATACCAAATACTGTTCTTCTAGTGTAGCCGTAGTTAGGCCACCACTTCAAGAACTCTGTAGCACCGCCTACATACCTCGCTCTGCTAATCCTGTTACCAGTGGCTGCTGCCAGTGGCGATAAGTCGTGTCTTACCGGGTTGGACTCAAGACGATAGTTACCGGATAAGGCGCAGCGGTCGGGCTGAACGGGGGGTTCGTGCACACAGCCCAGCTTGGAGCGAACGACCTACACCGAACTGAGATACCTAC…
	PM647	pDY1052 PASTE v3 pCMV-SpCas9-XTEN3-RT(L139P)-(GGS)6-eeBxbINT	eePASTE	TTGAGATCCTTTTTTTCTGCGCGTAATCTGCTGCTTGCAAACAAAAAAACCACCGCTACCAGCGGTGGTTTGTTTGCCGGATCAAGAGCTACCAACTCTTTTTCCGAAGGTAACTGGCTTCAGCAGAGCGCAGATACCAAATACTGTTCTTCTAGTGTAGCCGTAGTTAGGCCACCACTTCAAGAACTCTGTAGCACCGCCTACATACCTCGCTCTGCTAATCCTGTTACCAGTGGCTGCTGCCAGTGGCGATAAGTCGTGTCTTACCGGGTTGGACTCAAGACGATAGTTACCGGATAAGGCGCAGCGGTCGGGCTGAACGGGGGGTTCGTGCACACAGCCCAGCTTGGAGCGAACGACCTACACCGAACTGAGATACCTACAGCGTGAGCTATGAGA…
	PM648	pDH027 pTet-On3G-PD-L1-Puro (attP)	Donor DNA	TCATGACCAAAATCCCTTAACGTGAGTTTTCGTTCCACTGAGCGTCAGACCCCGTAGAAAAGATCAAAGGATCTTCTTGAGATCCTTTTTTTCTGCGCGTAATCTGCTGCTTGCAAACAAAAAAACCACCGCTACCAGCGGTGGTTTGTTTGCCGGATCAAGAGCTACCAACTCTTTTTCCGAAGGTAACTGGCTTCAGCAGAGCGCAGATACCAAATACTGTCCTTCTAGTGTAGCCGTAGTTAGGCCACCACTTCAAGAACTCTGTAGCACCGCCTACATACCTCGCTCTGCTAATCCTGTTACCAGTGGCTGCTGCCAGTGGCGATAAGTCGTGTCTTACCGGGTTGGACTCAAGACGATAGTTACCGGATAAGGCGCAGCGGTCGGGCTGAACGG…
	PM649	pDH027 EF-1-PD-L1-copGFP (attP)	Donor DNA	TTGAGATCCTTTTTTTCTGCGCGTAATCTGCTGCTTGCAAACAAAAAAACCACCGCTACCAGCGGTGGTTTGTTTGCCGGATCAAGAGCTACCAACTCTTTTTCCGAAGGTAACTGGCTTCAGCAGAGCGCAGATACCAAATACTGTCCTTCTAGTGTAGCCGTAGTTAGGCCACCACTTCAAGAACTCTGTAGCACCGCCTACATACCTCGCTCTGCTAATCCTGTTACCAGTGGCTGCTGCCAGTGGCGATAAGTCGTGTCTTACCGGGTTGGACTCAAGACGATAGTTACCGGATAAGGCGCAGCGGTCGGGCTGAACGGGGGGTTCGTGCACACAGCCCAGCTTGGAGCGAACGACCTACACCGAACTGAGATACCTACAGCGTGAGCTATGAGA…
	PM650	pDH027 EF-1-PD-L1-Puro (attP)	Donor DNA	TTGAGATCCTTTTTTTCTGCGCGTAATCTGCTGCTTGCAAACAAAAAAACCACCGCTACCAGCGGTGGTTTGTTTGCCGGATCAAGAGCTACCAACTCTTTTTCCGAAGGTAACTGGCTTCAGCAGAGCGCAGATACCAAATACTGTCCTTCTAGTGTAGCCGTAGTTAGGCCACCACTTCAAGAACTCTGTAGCACCGCCTACATACCTCGCTCTGCTAATCCTGTTACCAGTGGCTGCTGCCAGTGGCGATAAGTCGTGTCTTACCGGGTTGGACTCAAGACGATAGTTACCGGATAAGGCGCAGCGGTCGGGCTGAACGGGGGGTTCGTGCACACAGCCCAGCTTGGAGCGAACGACCTACACCGAACTGAGATACCTACAGCGTGAGCTATGAGA…
	PM658	pDH028 EF-1-alpha-IDO1-GFP (attB)	Donor DNA	TTGAGATCCTTTTTTTCTGCGCGTAATCTGCTGCTTGCAAACAAAAAAACCACCGCTACCAGCGGTGGTTTGTTTGCCGGATCAAGAGCTACCAACTCTTTTTCCGAAGGTAACTGGCTTCAGCAGAGCGCAGATACCAAATACTGTCCTTCTAGTGTAGCCGTAGTTAGGCCACCACTTCAAGAACTCTGTAGCACCGCCTACATACCTCGCTCTGCTAATCCTGTTACCAGTGGCTGCTGCCAGTGGCGATAAGTCGTGTCTTACCGGGTTGGACTCAAGACGATAGTTACCGGATAAGGCGCAGCGGTCGGGCTGAACGGGGGGTTCGTGCACACAGCCCAGCTTGGAGCGAACGACCTACACCGAACTGAGATACCTACAGCGTGAGCTATGAGA…
	PM659	pDH028 EF-1-alpha-IDO1-Puro (attB)	Donor DNA	TTGAGATCCTTTTTTTCTGCGCGTAATCTGCTGCTTGCAAACAAAAAAACCACCGCTACCAGCGGTGGTTTGTTTGCCGGATCAAGAGCTACCAACTCTTTTTCCGAAGGTAACTGGCTTCAGCAGAGCGCAGATACCAAATACTGTCCTTCTAGTGTAGCCGTAGTTAGGCCACCACTTCAAGAACTCTGTAGCACCGCCTACATACCTCGCTCTGCTAATCCTGTTACCAGTGGCTGCTGCCAGTGGCGATAAGTCGTGTCTTACCGGGTTGGACTCAAGACGATAGTTACCGGATAAGGCGCAGCGGTCGGGCTGAACGGGGGGTTCGTGCACACAGCCCAGCTTGGAGCGAACGACCTACACCGAACTGAGATACCTACAGCGTGAGCTATGAGA…
	PM660	pDH028 pTet-On3G-IDO1-GFP (attB)	Donor DNA	TTGAGATCCTTTTTTTCTGCGCGTAATCTGCTGCTTGCAAACAAAAAAACCACCGCTACCAGCGGTGGTTTGTTTGCCGGATCAAGAGCTACCAACTCTTTTTCCGAAGGTAACTGGCTTCAGCAGAGCGCAGATACCAAATACTGTCCTTCTAGTGTAGCCGTAGTTAGGCCACCACTTCAAGAACTCTGTAGCACCGCCTACATACCTCGCTCTGCTAATCCTGTTACCAGTGGCTGCTGCCAGTGGCGATAAGTCGTGTCTTACCGGGTTGGACTCAAGACGATAGTTACCGGATAAGGCGCAGCGGTCGGGCTGAACGGGGGGTTCGTGCACACAGCCCAGCTTGGAGCGAACGACCTACACCGAACTGAGATACCTACAGCGTGAGCTATGAGA…
	PM661	pDH028 pTet-On3G-IDO1-Puro (attB)	Donor DNA	TTGAGATCCTTTTTTTCTGCGCGTAATCTGCTGCTTGCAAACAAAAAAACCACCGCTACCAGCGGTGGTTTGTTTGCCGGATCAAGAGCTACCAACTCTTTTTCCGAAGGTAACTGGCTTCAGCAGAGCGCAGATACCAAATACTGTCCTTCTAGTGTAGCCGTAGTTAGGCCACCACTTCAAGAACTCTGTAGCACCGCCTACATACCTCGCTCTGCTAATCCTGTTACCAGTGGCTGCTGCCAGTGGCGATAAGTCGTGTCTTACCGGGTTGGACTCAAGACGATAGTTACCGGATAAGGCGCAGCGGTCGGGCTGAACGGGGGGTTCGTGCACACAGCCCAGCTTGGAGCGAACGACCTACACCGAACTGAGATACCTACAGCGTGAGCTATGAGA…
	PM662	pDH027 EF-1-alpha-PD-L1-IDO1-T2A-GFP (attP)	Donor DNA	TTGAGATCCTTTTTTTCTGCGCGTAATCTGCTGCTTGCAAACAAAAAAACCACCGCTACCAGCGGTGGTTTGTTTGCCGGATCAAGAGCTACCAACTCTTTTTCCGAAGGTAACTGGCTTCAGCAGAGCGCAGATACCAAATACTGTCCTTCTAGTGTAGCCGTAGTTAGGCCACCACTTCAAGAACTCTGTAGCACCGCCTACATACCTCGCTCTGCTAATCCTGTTACCAGTGGCTGCTGCCAGTGGCGATAAGTCGTGTCTTACCGGGTTGGACTCAAGACGATAGTTACCGGATAAGGCGCAGCGGTCGGGCTGAACGGGGGGTTCGTGCACACAGCCCAGCTTGGAGCGAACGACCTACACCGAACTGAGATACCTACAGCGTGAGCTATGAGA…
	PM663	pDH028 EF-1-alpha-PD-L1-IDO1-T2A-GFP (attB)	Donor DNA	TTGAGATCCTTTTTTTCTGCGCGTAATCTGCTGCTTGCAAACAAAAAAACCACCGCTACCAGCGGTGGTTTGTTTGCCGGATCAAGAGCTACCAACTCTTTTTCCGAAGGTAACTGGCTTCAGCAGAGCGCAGATACCAAATACTGTCCTTCTAGTGTAGCCGTAGTTAGGCCACCACTTCAAGAACTCTGTAGCACCGCCTACATACCTCGCTCTGCTAATCCTGTTACCAGTGGCTGCTGCCAGTGGCGATAAGTCGTGTCTTACCGGGTTGGACTCAAGACGATAGTTACCGGATAAGGCGCAGCGGTCGGGCTGAACGGGGGGTTCGTGCACACAGCCCAGCTTGGAGCGAACGACCTACACCGAACTGAGATACCTACAGCGTGAGCTATGAGA…
	PM702	pDH027 EF-1-PD-L1-IRES-copGFP (attP)	Donor DNA	TTGAGATCCTTTTTTTCTGCGCGTAATCTGCTGCTTGCAAACAAAAAAACCACCGCTACCAGCGGTGGTTTGTTTGCCGGATCAAGAGCTACCAACTCTTTTTCCGAAGGTAACTGGCTTCAGCAGAGCGCAGATACCAAATACTGTCCTTCTAGTGTAGCCGTAGTTAGGCCACCACTTCAAGAACTCTGTAGCACCGCCTACATACCTCGCTCTGCTAATCCTGTTACCAGTGGCTGCTGCCAGTGGCGATAAGTCGTGTCTTACCGGGTTGGACTCAAGACGATAGTTACCGGATAAGGCGCAGCGGTCGGGCTGAACGGGGGGTTCGTGCACACAGCCCAGCTTGGAGCGAACGACCTACACCGAACTGAGATACCTACAGCGTGAGCTATGAGA…
	PM706	pDH027 EF-1-IDO1-BGH-CMV-PD-L1 (iso1) (attP)	Donor DNA	TTGAGATCCTTTTTTTCTGCGCGTAATCTGCTGCTTGCAAACAAAAAAACCACCGCTACCAGCGGTGGTTTGTTTGCCGGATCAAGAGCTACCAACTCTTTTTCCGAAGGTAACTGGCTTCAGCAGAGCGCAGATACCAAATACTGTCCTTCTAGTGTAGCCGTAGTTAGGCCACCACTTCAAGAACTCTGTAGCACCGCCTACATACCTCGCTCTGCTAATCCTGTTACCAGTGGCTGCTGCCAGTGGCGATAAGTCGTGTCTTACCGGGTTGGACTCAAGACGATAGTTACCGGATAAGGCGCAGCGGTCGGGCTGAACGGGGGGTTCGTGCACACAGCCCAGCTTGGAGCGAACGACCTACACCGAACTGAGATACCTACAGCGTGAGCTATGAGA…
	PM707	pDH027 pTet-On3G-IDO1-BGH-CMV-copGFP (attP)	Donor DNA	TCATGACCAAAATCCCTTAACGTGAGTTTTCGTTCCACTGAGCGTCAGACCCCGTAGAAAAGATCAAAGGATCTTCTTGAGATCCTTTTTTTCTGCGCGTAATCTGCTGCTTGCAAACAAAAAAACCACCGCTACCAGCGGTGGTTTGTTTGCCGGATCAAGAGCTACCAACTCTTTTTCCGAAGGTAACTGGCTTCAGCAGAGCGCAGATACCAAATACTGTCCTTCTAGTGTAGCCGTAGTTAGGCCACCACTTCAAGAACTCTGTAGCACCGCCTACATACCTCGCTCTGCTAATCCTGTTACCAGTGGCTGCTGCCAGTGGCGATAAGTCGTGTCTTACCGGGTTGGACTCAAGACGATAGTTACCGGATAAGGCGCAGCGGTCGGGCTGAACGG…
	PM715	pDH027 EF-1-IDO1-BGH-CMV-copGFP (attP)	Donor DNA	TTGAGATCCTTTTTTTCTGCGCGTAATCTGCTGCTTGCAAACAAAAAAACCACCGCTACCAGCGGTGGTTTGTTTGCCGGATCAAGAGCTACCAACTCTTTTTCCGAAGGTAACTGGCTTCAGCAGAGCGCAGATACCAAATACTGTCCTTCTAGTGTAGCCGTAGTTAGGCCACCACTTCAAGAACTCTGTAGCACCGCCTACATACCTCGCTCTGCTAATCCTGTTACCAGTGGCTGCTGCCAGTGGCGATAAGTCGTGTCTTACCGGGTTGGACTCAAGACGATAGTTACCGGATAAGGCGCAGCGGTCGGGCTGAACGGGGGGTTCGTGCACACAGCCCAGCTTGGAGCGAACGACCTACACCGAACTGAGATACCTACAGCGTGAGCTATGAGA…
	PM717	pDH027 pTet-On3G-IDO1-BGH-CMV-PD-L1-IRES-iCasP9-SV40A (attP)	Donor DNA	TCATGACCAAAATCCCTTAACGTGAGTTTTCGTTCCACTGAGCGTCAGACCCCGTAGAAAAGATCAAAGGATCTTCTTGAGATCCTTTTTTTCTGCGCGTAATCTGCTGCTTGCAAACAAAAAAACCACCGCTACCAGCGGTGGTTTGTTTGCCGGATCAAGAGCTACCAACTCTTTTTCCGAAGGTAACTGGCTTCAGCAGAGCGCAGATACCAAATACTGTCCTTCTAGTGTAGCCGTAGTTAGGCCACCACTTCAAGAACTCTGTAGCACCGCCTACATACCTCGCTCTGCTAATCCTGTTACCAGTGGCTGCTGCCAGTGGCGATAAGTCGTGTCTTACCGGGTTGGACTCAAGACGATAGTTACCGGATAAGGCGCAGCGGTCGGGCTGAACGG…

### Sheet: Supplementary Table 3
	Karbalaei-Heidari, H.R., et. al.
	Supplementary Table 2 | Guide RNA sequences used in this study.
	crRNA and sgRNA sequences used in human cells
	Experiment Category	Guide RNA ID	Target ID	Description	Target Sequence
	pegRNAs	gRNA1	AAVS1		GCTGGCCCCCCACCGCCCCA
		gRNA2	AAVS1		GCGACTCCTGGAAGTGGCCA
		RC-tempalte-attB (1)			ACGACGGCGGTCTCCGTCGTCAGGATCAT
		RC-tempalte-attB (2)			ACGACGGAGACCGCCGTCGTCGACAAGCC
		RC-tempalte-attP (1)			GTACACCACTGAGACCGCGGTGGTTGACCAGACAAACCT
		RC-tempalte-attP (2)			GTCAACCACCGCGGTCTCAGTGGTGTACGGTACAAACCT
